# Human methylome variation across Infinium 450K data on the Gene Expression Omnibus

**DOI:** 10.1101/2020.11.17.387548

**Authors:** Sean K. Maden, Reid F. Thompson, Kasper D. Hansen, Abhinav Nellore

## Abstract

While DNA methylation (DNAm) is the most-studied epigenetic mark, few recent studies probe the breadth of publicly available DNAm array samples. We collectively analyzed 35,360 Illumina Infinium HumanMethylation450K DNAm array samples published on the Gene Expression Omnibus (GEO). We learned a controlled vocabulary of sample labels by applying regular expressions to metadata and used existing models to predict various sample properties including epigenetic age. We found approximately two-thirds of samples were from blood, one-quarter were from brain, and one-third were from cancer patients. 19% of samples failed at least one of Illumina’s 17 prescribed quality assessments; signal distributions across samples suggest modifying manufacturer-recommended thresholds for failure would make these assessments more informative. We further analyzed DNAm variances in seven tissues (adipose, nasal, blood, brain, buccal, sperm, and liver) and characterized specific probes distinguishing them. Finally, we compiled DNAm array data and metadata, including our learned and predicted sample labels, into database files accessible via the `recountmethylation` R/Bioconductor companion package. Its vignettes walk the user through some analyses contained in this paper.
