## Supplemental Table 3 for "Human methylome variation across Infinium 450K data on the Gene Expression Omnibus"

### Sheet: supptable3_bametrics
Table S3. Information about the 17 BeadArray quality metrics (rows, see Methods and Supplemental Information). Column 1 is the metric name, 2 the metric description, 3 the published minimum threshold, and 4 the formula calculation from control probe signals.
name	description	threshold	formula*
Restoration Green	Extent of DNA restoration success for FFPE samples	0	green signal/background
Biotin Staining Red	Efficiency of staining step, red color channel	5	dnp high/dnp background
Biotin Staining Green	Efficiency of staining step, green color channel	5	biotin high/biotin background
Specificity I Red	Non-specific primer extension at non-polymorphic T site, Infinium I probes, red channel	1	min(PM)/max(MM)
Specificity I Green	Non-specific primer extension at non-polymorphic T site, Infinium I probes, green channel	1	min(PM)/max(MM)
Specificity II	Non-specific primer extension at non-polymorphic T site, Infinium II probes	1	min(S1.R, S2.R, S3.R)/max(S1.G, S2.G, S3.G)
Extension Red	Sample-independent extension efficiency at hairpin probe, A and T nucleotides, red channel	5	min(C or G)/max(A or T)
Extension Green	Sample-independent extension efficiency at hairpin probe, C and G nucleotides, green channel,	5	min(C or G)/max(A or T)
Hybridization, High-Medium	Overall assay performance using high- versus medium-concentration synthetic targets	1	high concentration/medium concentration
Hybridization, Medium-Low	Overall assay performance using medium- versus low-concentration synthetic targets	1	medium concentration/low concentration
Target Removal 1	Efficiency of stripping step after extension reaction for Infinium I probes, from green channel	1	background/control intensity
Target Removal 2	Efficiency of stripping step after extension reaction for Infinium II probes, from green channel	1	background/control intensity
Bisulfite Conversion I Red	Efficiency of DNA bisulfite conversion at C/T polymorphism, Infinium I probes, red channel	1	min(C4, C5, C6)/max(U5, U5, U6)
Bisulfite Conversion I Green	Efficiency of DNA bisulfite conversion at C/T polymorphism, Infinium I probes, green channel	1	min(C4, C5, C6)/max(U1, U2, U3)
Bisulfite Conversion II	Efficiency of DNA bisulfite conversion at C/T polymorphism, Infinium II probes	1	min(C1.R, C2.R, C3.R, C4.R)/max(C1.G, C2.G, C3.G, C4.G)
Nonpolymorphic Red	Overall assay performance (amplification to detection) at a non-polymorphic genome region, red channel	5	min(C, G)/max(A, T)
Nonpolymorphic Green	Overall assay performance (amplification to detection) at a non-polymorphic genome region, green channel	5	min(C, G)/max(A, T)
* Formulas for control probes used in metric calculations.
