## Supplemental Table 4 for "Human methylome variation across Infinium 450K data on the Gene Expression Omnibus"

### Sheet: supptable4_storageprep_gseinfo
Table S4. Characteristics of studies (rows) for storage condition analyses. Column 1 is the GSE ID, column 2 is the number of samples with available storage information, column 3 is the quantity of FFPE samples, column 4 the quantity of fresh frozen samples, and columns 5 and 6 are the unions of unique tissue and disease labels from learned metadata, respectively.
gseid	num.gsm	num.ffpe	num.frozen	tx.terms	dx.terms
GSE109379;GSE109381	1087	1087	0	brain;blood;endocrine_system;oral;glia;cerebellum;NA;neuron;epithelial;ectoderm;nervous_system	cancer
GSE105018	1650	0	1650	blood;whole_blood	normal
GSE108576	87	87	0	metastasis;brain;respiratory_system;lung;breast;tumor	cancer;skin_cancer;lung_cancer;breast_cancer
GSE90496;GSE109381	2778	1859	919	NA;brain;oral;blood;neuron;cerebellum;endocrine_system;nervous_system;white_blood_cell;t_cell;epithelial;eye;rod;lymphatic_system;nasal;cancer;ectoderm;glia;chest;neck	cancer;normal;healthy;control
GSE112047	47	47	0	prostate;tumor	normal;healthy;control;cancer
GSE87571	725	0	725	blood;whole_blood	normal
GSE105109	381	0	381	NA	NA
GSE104293	132	87	45	NA	NA
GSE74193	671	0	671	brain	NA;control
GSE66351	189	0	189	brain;neuron;oral;glia	NA
GSE114753	155	0	155	sperm	control;NA
GSE71678	337	0	337	placenta	normal
GSE60185	279	0	279	breast	cancer;breast_cancer;normal
GSE65163;GSE65205	71	0	71	nasal;epithelial	NA
GSE104210	63	39	24	brain;blood;neuron	NA
GSE103659	42	42	0	tumor;brain;oral;cerebellum	cancer
GSE102970	47	0	47	sperm	NA
GSE73549	92	92	0	prostate;metastasis;lymphatic_system;tumor	normal;cancer;NA
GSE103768;GSE103769	57	0	57	adipose	NA
GSE107352;GSE107353	51	51	0	tumor;colorectal;intestine;colon;rectum;mucosa	cancer;case;normal;healthy;control
GSE122126	11	0	11	neuron;adipose;liver;endocrine_system;pancreas;blood;white_blood_cell;t_cell	normal;NA
GSE103413	66	0	66	blood;brain;oral;breast;liver;melanocyte;placenta	NA
GSE79064	17	0	17	liver;NA	NA;control
GSE107039;GSE107038	40	0	40	liver	normal
GSE70460	50	50	0	brain;oral;NA;cerebellum;blood;neuron	cancer
GSE59038	23	20	3	colon;intestine	cancer
GSE65058;GSE65057	23	0	23	liver	obese;healthy
GSE92577;GSE92580	12	3	9	tumor;brain	cancer
GSE95036	10	0	10	oral;tongue;neck;NA	NA
GSE77965	2	2	0	colon;intestine	cancer
GSE99994;GSE99996	1	1	0	NA	NA
