## Supplemental Table 5 for "Human methylome variation across Infinium 450K data on the Gene Expression Omnibus"

### Sheet: supptable5_qcfreq_gsewise
Table S5. Sample sub-threshold frequencies (fst) for 362 GSE records. Column 2 is the number of GSM records, 3-19 are frequencies of samples below published thresholds for 17 BeadArray metrics, 20-25 frequencies of samples below log2 median methylated and unmethylated signal thresholds of 10, 11, and 12. Column 26 shows if fst is >5% for a threshold of 11 in both methylated and unmethylated signa…
gseid	ngsm	restoration.grn	biotin.stain.red	biotin.stain.grn	specificityI.red	specificityI.grn	specificityII	extension.red	extension.grn	hyb.hi.med	hyb.med.low	target.removal.1	target.removal.2	bisulfite.conv.I.red	bisulfite.conv.I.grn	bisulfite.conv.II	nonpolymorphic.red	nonpolymorphic.grn	meth_<_10	unmeth_<_10	meth_<_11	unmeth_<_11	meth_<_12	unmeth_<_12	qc.stf.filt	ba.stf.filt
GSE72874;GSE72872	248	0	0.03	0.03	0	0	0	0	0	0	0	0	0	0	0	0	0	0	0.01	0	0.33	0.28	1	1	below	below
GSE93646	423	0	0	0.01	0	0	0	0	0	0	0	0	0	0.04	0.05	0.11	0.06	0.06	0.03	0.01	0.33	0.14	0.96	0.89	below	below
GSE125895	267	0	0	0.01	0	0	0	0	0	0	0	0	0	0	0.01	0	0.02	0.04	0	0	0.02	0	0.59	0.18	below	below
GSE89278	364	0	0.02	0.04	0	0	0	0	0	0	0	0	0	0	0	0	0	0	0.01	0.01	0.07	0.06	1	0.99	below	below
GSE72308;GSE72254	58	0	0	0	0	0	0	0	0	0	0	0	0	0	0	0	0	0	0	0	0	0	0.59	0.67	below	below
GSE86078	146	0	0.11	0.14	0	0	0	0	0	0	0	0	0	0.01	0.01	0.01	0.01	0.02	0.01	0.02	0.16	0.27	0.87	0.95	below	below
GSE93933	126	0	0	0	0	0	0	0	0	0	0	0	0	0	0	0	0	0	0	0	0.01	0	0.11	0.08	below	below
GSE102119;GSE102120	146	0	0.05	0.14	0.02	0.02	0.01	0	0	0	0	0	0	0.1	0.05	0.02	0.03	0.28	0.02	0.02	0.05	0.04	0.65	0.15	below	below
GSE97466	140	0	0	0	0	0	0	0	0	0	0	0	0	0	0	0	0	0.08	0.07	0	0.34	0.24	1	1	below	below
GSE104210	666	0	0.09	0.11	0	0	0	0	0	0	0.09	0	0	0	0	0.02	0.03	0.08	0.01	0.01	0.1	0.09	0.5	0.23	below	below
GSE68379	1018	0	0	0	0	0	0	0	0	0	0	0	0	0	0	0.02	0	0.02	0	0	0.02	0.03	0.35	0.48	below	below
GSE109379;GSE109381	1097	0	0.09	0.16	0	0	0	0	0	0.03	0.06	0	0	0	0	0	0.01	0.04	0	0	0.01	0	0.39	0.15	below	below
GSE105018	1650	0	0.1	0.17	0	0	0	0	0	0	0	0	0	0	0	0	0	0	0	0	0	0	0.31	0.34	below	below
GSE72251;GSE72308	115	0	0	0	0	0	0	0	0	0	0	0	0	0	0	0	0	0.01	0	0	0	0.01	0.5	0.75	below	below
GSE51057;GSE51032	326	0	0	0	0	0	0	0	0	0	0	0	0	0	0	0	0.01	0.04	0	0	0.01	0.05	0.78	1	below	below
GSE59065	293	0	0	0	0	0	0	0	0	0	0	0	0	0	0	0	0.02	0.01	0	0	0.08	0.24	1	1	below	below
GSE111223	256	0	0.14	0.21	0	0	0	0	0	0	0	0	0	0	0	0	0.02	0	0.02	0.04	0.07	0.36	0.91	1	below	below
GSE66836	181	0	0	0.01	0.02	0	0	0	0	0	0	0	0	0	0	0	0.28	0.14	0.1	0.01	0.41	0.13	0.94	0.6	below	below
GSE80261	214	0	0	0	0	0	0	0	0	0	0	0	0	0.02	0.04	0.02	0.02	0.15	0.04	0.05	0.13	0.14	0.76	0.79	below	below
GSE61278;GSE61279	110	0	0	0	0	0	0	0	0	0	0	0	0	0	0.11	0.75	0.01	0	0	0.05	0.08	0.68	1	1	below	above
GSE103186	187	0	0.1	0.14	0	0	0	0	0	0	0	0	0	0	0	0	0	0	0	0	0.48	0.67	0.96	0.88	below	below
GSE108576	87	0	0.15	0.15	0	0	0	0	0	0	0	0	0	0.24	0.45	0.38	0.08	0.03	0.06	0.06	0.23	0.25	0.92	0.85	below	below
GSE90496;GSE109381	2778	0	0.03	0.05	0	0	0	0	0	0	0	0	0	0.01	0	0.02	0.03	0.05	0.01	0.01	0.03	0.02	0.43	0.13	below	below
GSE112047	47	0	0.15	0.11	0	0	0	0	0	0	0	0	0	0	0	0.02	0	0	0	0	0	0	0.96	0.72	below	below
GSE66210	58	0	0	0	0	0	0	0	0	0	0.02	0	0	0	0	0.03	0.02	0.07	0.03	0.03	0.6	0.14	1	1	below	below
GSE51032	512	0	0	0	0	0	0	0	0.01	0	0	0	0	0	0	0	0.03	0.15	0.29	0.34	0.35	0.36	0.88	0.99	below	below
GSE105093	11	0	0	0	0	0	0	0	0	0	0	0	0	0	0	0	0	0	0	0	0.09	1	1	1	below	below
GSE87571	725	0	0	0	0	0	0	0	0	0	0	0	0	0	0	0	0	0.02	0	0	0	0	0.02	0.03	below	below
GSE105109	381	0	0.19	0.28	0	0	0	0	0	0	0	0	0	0.03	0.01	0.01	0.06	0.28	0.03	0	0.36	0.01	0.93	0.07	below	below
GSE49032;GSE49031	936	0	0	0	0	0	0	0	0	0	0	0	0	0	0	0	0	0	0	0	0.01	0.01	0.01	0.46	below	below
GSE74548	174	0	0	0.01	0	0	0	0	0	0	0	0	0	0.06	0.05	0.05	0.06	0.14	0.01	0	0.04	0.06	0.85	0.98	below	below
GSE65079;GSE65078	24	0	0	0	0	0	0	0	0	0	0	0	0	0	0	0	0	0	0	0	0.04	0.04	0.5	0.62	below	below
GSE66077;GSE66078	27	0	0	0	0	0	0	0	0	0	0	0	0	0	0	0	0	0	0	0	0.22	0.19	0.63	0.63	below	below
GSE71955;GSE71957	134	0	0	0	0	0	0	0	0	0	0	0	0	0	0	0	0	0	0	0	0	0	0.22	0.69	below	below
GSE104293	132	0	0	0	0.01	0	0	0	0	0	0	0	0	0	0.02	0.15	0.02	0.02	0	0	0.03	0.34	0.21	0.98	below	below
GSE61496	311	0	0.01	0.02	0	0	0	0	0	0	0	0	0	0.01	0	0.01	0.03	0.04	0	0	0.01	0.03	0.14	0.89	below	below
GSE115783	40	0	0.15	0.28	0	0	0	0	0	0	0	0	0	0.05	0	0	0.07	0.28	0	0	0.05	0.05	1	0.9	below	below
GSE73115	178	0	0	0.01	0	0	0	0	0	0	0	0	0	0	0	0	0	0.02	0	0	0	0	0.03	0.72	below	below
GSE101764	261	0	0.04	0.07	0	0	0	0	0	0	0	0	0	0	0	0	0.01	0.05	0	0	0	0	0.25	0	below	below
GSE124366	214	0	0	0	0	0	0	0	0	0	0	0	0	0	0.01	0.01	0.02	0.03	0	0	0.03	0.01	0.44	0.73	below	below
GSE74193	671	0	0	0	0.01	0	0	0.15	0	0	0	0	0	0	0	0	0	0.07	0	0	0	0	0.37	0.28	below	below
GSE79695	44	0	0	0.11	0	0	0	0	0	0	0	0	0	0	0	0	0.02	0.05	0	0	0	0	0.95	0	below	below
GSE85218;GSE85212	756	0	0	0	0	0	0	0	0	0	0	0	0	0	0.01	0.01	0	0.01	0	0	0.05	0.05	0.88	0.91	below	below
GSE87056	31	0	0.26	0.23	0	0	0	0	0	0.03	0.03	0	0	0	0	0	0	0	0	0	0.03	0.03	0.87	0.48	below	below
GSE87648;GSE87650	380	0	0.03	0.05	0	0	0	0	0	0	0	0	0	0	0.01	0	0.01	0.01	0.17	0.19	0.34	0.39	1	1	below	below
GSE66351	189	0	0.01	0.04	0	0	0	0	0	0	0	0	0	0	0.01	0	0.01	0.54	0	0	0	0.07	0.75	0.99	below	below
GSE85828	112	0	0.04	0.04	0.04	0.02	0.02	0	0	0	0	0	0	0.01	0.03	0.04	0.04	0.1	0.09	0.12	0.21	0.38	0.99	1	below	below
GSE114753	155	0	0.1	0.15	0	0	0	0.01	0	0	0	0	0	0.01	0.12	0.05	0.01	0.01	0.01	0.01	0.05	0.01	0.96	0.23	below	below
GSE125399	11	0	0	0	0	0	0	0	0	0	0	0	0	0	0	0	0	0	0	0	0	0	0.18	0	below	below
GSE87582	21	0	0	0	0	0	0	0	0	0	0	0	0	0	0	0	0	0	0	0	0	0	0	0.14	below	below
GSE121633	477	0	0	0	0	0	0	0	0	0	0	0	0	0	0	0.07	0	0.04	0	0	0.02	0	0.22	0.63	below	below
GSE84207	327	0	0	0.03	0	0	0	0	0	0	0	0	0	0	0	0	0	0.01	0	0	0.1	0.07	0.31	0.24	below	below
GSE111942	43	0	0.3	0.33	0	0	0	0	0	0	0	0	0	0	0	0.02	0	0	0	0.05	0	1	1	1	below	below
GSE125105	692	0	0.07	0.11	0	0	0	0	0	0	0	0	0	0.02	0.01	0.02	0.27	0.52	0.06	0.02	0.95	0.68	1	1	above	below
GSE79257	137	0	0	0	0	0	0	0	0	0	0	0	0	0.13	0.55	0.45	0.01	0.19	0.02	0.05	0.09	0.08	0.74	0.95	below	below
GSE72021	220	0	0	0	0.01	0.01	0	0	0	0	0	0	0	0.01	0.01	0.04	0.03	0.05	0.01	0.01	0.04	0.02	0.52	0.75	below	below
GSE71678	337	0	0.01	0.05	0	0	0	0	0	0	0	0	0	0	0	0	0.01	0.01	0	0	0.1	0	0.97	0.07	below	below
GSE104376	45	0	0	0	0	0	0	0	0	0	0	0	0	0	0	0	0	0.02	0	0	0.64	0.67	1	1	above	below
GSE66552	45	0	0	0	0	0	0	0	0	0	0	0	0	0	0	0	0	0	0	0	0	0.38	0.33	1	below	below
GSE112696	12	0	0.17	0.08	0	0	0	0	0	0.5	0.5	0	0	0	0	0	0	0	0	0	0.08	0.5	0.58	1	below	below
GSE109914	118	0	0.27	0.31	0	0	0	0	0	0.36	0.36	0	0	0	0	0	0.14	0	0	0	0	0	0.5	0.07	below	below
GSE111629	566	0	0.04	0.02	0	0	0	0	0	0	0	0	0	0	0	0	0	0.01	0	0	0	0.01	0.7	0.86	below	below
GSE69138	182	0	0.01	0.02	0	0	0	0	0	0	0	0	0	0	0	0	0.02	0.05	0.01	0.01	0.09	0.07	0.53	0.46	below	below
GSE109446	58	0	0	0	0	0	0	0	0	0	0	0	0	0	0	0	0	0	0	0	0	0	0.24	0.17	below	below
GSE85942;GSE85938	33	0	0	0	0	0	0	0	0	0	0	0	0	0	0	0	0	0	0	0	0.58	0.06	0.85	0.61	below	below
GSE86258;GSE86260	14	0	0	0	0	0	0	0	0	0	0	0	0	0	0	0	0	0	0.07	0	0.21	0	1	0.57	below	below
GSE102177	36	0	0.19	0.22	0	0	0	0	0	0	0	0	0	0	0	0	0	0	0	0	0	0	0	0	below	below
GSE49149	194	0	0	0.01	0	0	0	0	0	0	0	0	0	0	0	0	0	0.02	0.02	0	0.33	0.37	1	1	below	below
GSE112873;GSE112877	47	0	0.21	0.36	0	0	0	0	0	0	1	0	0	0	0	0	0	0	0	0	0	0	0.06	0	below	above
GSE75248	333	0	0	0.02	0	0	0	0	0	0	0	0	0	0	0	0	0	0.02	0	0	0.01	0	0.69	0.12	below	below
GSE110607	102	0	0.07	0.05	0	0	0	0	0	0	0	0	0	0	0	0	0	0.09	0	0	0.03	0.11	0.82	0.99	below	below
GSE69502	177	0	0	0	0	0	0	0	0	0	0	0	0	0	0.01	0	0	0	0	0	0.03	0	0.71	0.17	below	below
GSE62219	59	0	0	0	0	0	0	0	0	0	0	0	0	0.02	0.1	0.15	0.71	0.19	0.24	0.37	0.88	0.97	1	1	above	above
GSE75153	92	0	0	0	0	0	0	0	0	0	0	0	0	0	0.02	0.01	0	0.01	0	0	0.07	0.04	0.92	0.86	below	below
GSE60185	279	0	0.03	0	0	0	0	0	0	0	0	0	0	0	0	0	0	0	0	0	0	0	0.04	0.19	below	below
GSE100386	45	0	0	0.04	0	0	0	0	0	0	0	0	0	0	0	0	0	0	0	0	0	0	0	0.36	below	below
GSE108123;GSE108124	86	0	0	0	0	0	0	0	0	0	0	0	0	0	0	0	0	0	0.03	0.02	0.15	0.15	0.85	0.65	below	below
GSE102468	164	0	0.07	0.14	0	0	0	0	0	0	0	0	0	0.02	0.02	0.04	0.26	0.67	0.01	0	0.7	0.22	1	1	below	above
GSE101443;GSE101445	7	0	0	0	0	0	0	0	0	0	0	0	0	0	0	0	0	0	0	0	0	0	0.86	0.86	below	below
GSE99511	67	0	0	0	0	0	0	0	0	0	0	0	0	0	0	0	0	0	0	0	0.03	0.1	0.51	0.64	below	below
GSE95488;GSE95486	23	0	0.22	0.22	0	0	0	0	0	0	0	0	0	0	0	0	0	0	0	0	0	0.3	0.35	1	below	below
GSE78732	28	0	0	0	0	0	0	0	0	0	0	0	0	0	0	0	0	0	0	0	0	0	0.29	0.04	below	below
GSE65163;GSE65205	71	0	0	0	0	0	0	0	0	0	0	0	0	0	0	0	0.01	0	0	0	0.34	0.55	1	1	below	below
GSE88824	81	0	0	0	0	0	0	0	0	0	0	0	0	0	0	0	0.01	0	0.01	0.01	0.2	0.15	0.99	1	below	below
GSE117050	37	0	0.03	0.05	0	0	0	0	0	0	0	0	0	0	0	0	0	0.03	0	0	0	0	0.22	0.92	below	below
GSE84493	307	0	0.07	0.12	0	0	0	0	0	0	0	0	0	0.01	0.01	0	0	0.02	0	0	0.01	0.01	0.13	0.25	below	below
GSE80685	172	0	0.05	0.08	0	0	0	0	0	0	0	0	0	0.01	0.01	0.01	0.01	0.01	0	0	0.02	0.02	0.16	0.21	below	below
GSE79329	34	0	0	0	0	0	0	0	0	0	0	0	0	0	0	0	0	0	0	0	0	0	0.15	0.62	below	below
GSE80762	78	0	0.17	0.19	0	0	0	0	0	0	0	0	0	0.01	0.01	0.08	0	0	0	0	0	0.08	0.36	0.53	below	below
GSE61450;GSE61454	70	0	0	0	0	0	0	0	0	0	0	0	0	0.53	0.61	0.41	0.37	0.89	0	0	0.07	0	0.94	0.63	below	above
GSE74167;GSE107215	42	0	0.17	0.12	0	0	0	0	0	0	0	0	0	0	0	0	0	0	0	0	0.1	0.1	0.74	0.62	below	below
GSE77965	22	0	0	0	0	0	0	0	0	0	0	0	0	0	0	0	0	0	0	0	0	0.09	0.82	0.95	below	below
GSE73895	60	0	0.1	0.28	0	0	0	0	0	0	0	0	0	0	0	0	0	0.13	0	0	0.13	0	0.98	0.45	below	below
GSE62727	11	0	0	0	0	0	0	0	0	0	0	0	0	0	0	0	0	0	0	0	0	0	0.91	1	below	below
GSE107351;GSE107353	115	0	0.22	0.23	0	0	0	0	0	0	0	0	0	0	0	0	0.01	0	0	0	0	0	0.87	0.9	below	below
GSE102504	25	0	0.24	0.2	0	0	0	0	0	0	0	0	0	0	0	0	0	0	0	0	0.04	0.88	1	1	below	below
GSE83691	26	0	0.04	0.23	0	0	0	0	0	0	0	0	0	0	0	0	0.04	0	0.31	0	0.35	0.62	0.88	1	below	below
GSE99994;GSE99996	81	0	0.1	0.26	0	0	0	0	0	0.07	0.27	0	0	0	0	0	0.04	0.01	0.01	0	0.17	0.01	0.9	0.36	below	below
GSE85210	253	0	0	0	0	0	0	0	0	0	0	0	0	0	0	0	0	0	0	0	0	0.02	0.79	0.66	below	below
GSE62053	8	0	0	0	0	0	0	0	0	0	0	0	0	0	0	0	0	0	0	0	0	0	0	0	below	below
GSE74432	122	0	0	0	0	0	0	0	0	0	0	0	0	0	0	0	0	0	0	0	0.01	0.29	0.48	0.97	below	below
GSE63695	94	0	0	0	0	0	0	0	0	0	0	0	0	0	0	0	0.41	0.41	0	0	0.33	0.17	0.68	0.48	below	below
GSE82234	6	0	0	0	0	0	0	0	0	0	0	0	0	0	0	0	0	0	0	0	0.17	0	1	0.83	below	below
GSE61107	47	0	0	0	0	0	0	0	0	0	0	0	0	0	0	0	0	0.02	0	0	0.47	0.15	1	1	below	below
GSE86650;GSE86648	39	0	0.23	0.38	0	0	0	0	0	0	0	0	0	0	0	0	0	0	0	0	0.03	0.15	0.28	1	below	below
GSE74738	78	0	0	0	0	0	0	0	0	0	0	0	0	0	0	0	0	0	0	0	0	0	0.38	0.17	below	below
GSE106600	23	0	0	0	0	0	0	0	0	0	0	0	0	0	0	0	0	0	0	0	0	0	0.09	0.7	below	below
GSE88883	97	0	0.05	0.06	0	0	0	0	0	0	0	0	0	0	0	0	0	0	0	0	0	0	0	0	below	below
GSE114935	46	0	0.04	0.17	0	0	0	0	0	0	0	0	0	0	0	0	0	0	0	0	0	0.04	0.93	1	below	below
GSE61453;GSE61454	71	0	0	0	0	0	0	0	0	0	0	0	0	0.68	0.73	0.23	0.31	0.94	0	0	0.06	0.03	0.96	0.7	below	above
GSE85566;GSE85568	114	0	0	0	0	0	0	0	0	0	0	0	0	0	0	0	0	0.03	0	0	0	0	0.21	0.08	below	below
GSE83917;GSE84043	159	0	0.05	0.09	0	0	0	0	0	0	0	0	0	0	0	0	0	0.01	0	0	0.01	0.02	0.12	0.16	below	below
GSE77954;GSE77955	48	0	0	0	0	0	0	0	0	0	0	0	0	0	0	0	0	0	0	0	0	0	1	0.21	below	below
GSE90871	24	0	0	0	0	0	0	0	0	0	0	0	0	0	0	0	0	0	0	0	0.12	0	1	0.21	below	below
GSE59524	24	0	0	0	0	0	0	0	0	0	0	0	0	0	0	0	0	0	0	0	0	0	0	0	below	below
GSE119847;GSE119846	59	0	0	0	0	0	0	0	0	0	0	0	0	0	0	0	0	0	0	0	0	0	0.08	0.97	below	below
GSE72556	93	0	0	0	0.01	0.01	0.01	0	0	0	0	0	0	0.02	0.09	0.19	0.39	0.41	0.46	0.29	0.84	0.54	1	0.99	below	below
GSE70460	148	0	0.07	0.12	0	0	0	0	0	0	0	0	0	0	0	0	0.01	0.03	0	0	0	0.01	0.17	0.14	below	below
GSE93266	74	0	0.09	0.11	0	0	0	0	0	0	0	0	0	0	0	0	0	0	0	0	0.01	0.03	0.05	0.35	below	below
GSE116924	23	0	0	0	0	0	0	0	0	0	0	0	0	0	0	0	0	0	0	0	0.09	0.39	0.78	1	below	below
GSE92469;GSE92462	35	0	0	0	0	0	0	0	0	0	0	0	0	0	0	0	0.03	0.03	0.03	0.03	0.06	0.06	0.63	0.31	below	below
GSE120250	88	0	0.19	0.26	0	0	0	0	0	0	0	0	0	0	0	0	0	0.35	0	0	0.02	0.05	1	1	below	below
GSE60274	77	0	0	0	0	0	0	0	0	0	0	0	0	0	0	0.01	0.01	0.01	0	0	0.01	0.01	0.01	0.01	below	below
GSE105288;GSE105260	44	0	0	0	0	0	0	0	0	0	0	0	0	0	0	0	0	0	0	0	0	0	0.39	0.02	below	below
GSE115797	48	0	0.31	0.48	0	0	0	0	0	0.02	0.42	0	0	0	0	0	0.38	0.31	0.42	0.42	0.42	0.42	0.92	0.77	below	below
GSE99863	255	0	0.07	0.14	0	0	0	0	0	0	0	0	0	0	0	0	0	0	0	0	0.02	0	0.39	0.52	below	below
GSE75405;GSE75406	24	0	0	0	0	0	0	0	0	0	0	0	0	0	0	0	0	0	0	0	0	0	0.46	0.75	below	below
GSE68342;GSE68344	24	0	0.04	0.04	0	0	0	0	0	0	0	0	0	0	0	0	0	0	0	0	0.04	0	0.29	0.25	below	below
GSE101961	120	0	0.15	0.14	0	0	0	0	0	0	0	0	0	0	0	0	0.01	0.03	0	0	0	0	0.4	0.05	below	below
GSE98876	71	0	0.14	0.24	0	0	0	0	0	0	0	0	0	0	0	0	0	0	0	0	0	0	0.69	0.9	below	below
GSE65307;GSE65306	32	0	0	0.12	0	0	0	0	0	0	0	0	0	0	0	0	0	0	0	0	0	0	0.88	0	below	below
GSE101641	48	0	0	0	0	0	0	0	0	0	0	0	0	0	0	0	0	0	0	0	0.04	0	0.67	0.21	below	below
GSE68777	40	0	0	0.15	0	0	0	0	0	0	0	0	0	0	0.03	0	0.05	0.25	0	0	0.12	0.05	1	1	below	below
GSE74214	18	0	0.17	0.28	0	0	0	0	0	0	0	0	0	0	0	0	0	0.06	0	0	0	0	0.89	0.11	below	below
GSE73949;GSE73950	17	0	0	0	0	0	0	0	0	0	0	0	0	0	0.06	0.06	0	0	0	0	0	0	0.82	0.47	below	below
GSE105123;GSE105124	108	0	0	0	0	0	0	0	0	0	0	0	0	0.12	0.06	0.78	0	0	0	0	0	0.05	0	0.89	below	above
GSE108567	59	0	0	0	0	0	0	0	0	0	0	0	0	0	0	0	0	0	0	0	0	0	0.54	0.02	below	below
GSE43976	91	0	0	0	0	0	0	0	0	0	0	0	0	0	0	0	0	0.09	0	0	0	0	0.23	1	below	below
GSE67393	117	0	0.02	0	0	0	0	0	0	0	0	0	0	0.03	0.06	0.09	0.16	0.05	0.02	0.3	0.4	0.64	0.84	1	below	below
GSE120650	57	0	0.02	0.02	0	0	0	0	0	0	0	0	0	0	0	0	0	0	0	0	0.02	0	0.65	0	below	below
GSE90015;GSE89925	6	0	0	0.17	0	0	0	0	0	0	0	0	0	0	0	0	0	0	0	0	0.17	0	1	0.83	below	below
GSE97362	234	0	0.15	0.09	0	0	0	0	0	0	0	0	0	0	0	0	0	0	0	0	0.02	0.71	0.76	1	below	below
GSE95061;GSE95058	12	0	0	0	0	0	0	0	0	0	0	0	0	0.08	0	0	0	0	0	0	0	1	0.5	1	below	below
GSE75704	165	0	0	0	0	0	0	0	0	0	0	0	0	0	0	0	0	0.06	0	0	0	0	0	0.65	below	below
GSE94943	72	0	0	0	0	0	0	0	0	0	0	0	0	0.03	0.01	0.01	0	0	0	0	0	0	0.33	0.24	below	below
GSE94368;GSE94326	8	0	0	0	0	0	0	0	0	0	0	0	0	0	0	0	0	0	0	0	0.62	0.25	1	1	below	below
GSE85506	47	0	0	0	0	0	0	0	0	0	0	0	0	0	0	0	0	0.02	0	0	0	0	0.02	0	below	below
GSE65186;GSE65183	143	0	0.01	0.1	0	0	0	0	0	0	0	0	0	0	0	0	0	0	0.01	0	0.08	0.01	0.84	0.57	below	below
GSE98056	69	0	0.14	0.3	0	0	0	0	0	0	0	0	0	0	0	0	0	0.1	0	0.01	0.19	0.3	0.65	0.99	below	below
GSE65821;GSE65820	121	0	0	0	0	0	0	0	0	0	0	0	0	0	0	0	0.02	0.04	0.05	0	0.58	0.12	0.98	0.96	below	below
GSE71328	20	0	0	0	0	0	0	0	0	0	0	0	0	0	0	0.05	0	0.45	0.2	0.05	1	1	1	1	above	below
GSE94785	62	0	0	0	0	0	0	0	0	0	0	0	0	0	0	0	0	0	0	0	0.02	0	0.26	0.02	below	below
GSE67170	89	0	0	0	0	0	0	0	0	0	0	0	0	0	0	0	0	0	0	0	0	0	0.01	0.06	below	below
GSE93208	19	0	0	0	0	0	0	0	0	0	0	0	0	0	0	0	0	0	0	0	0	0	0.95	0	below	below
GSE104087	40	0	0	0	0	0	0	0	0	0	0	0	0	0	0	0	0	0	0	0	0	0	0.12	0.07	below	below
GSE85571	38	0	0	0.03	0	0	0	0	0	0	0	0	0	0	0	0	0	0	0	0	0	0.42	0.08	1	below	below
GSE109042	53	0	0.21	0.02	0	0	0	0	0	0	0	0	0	0.02	0	0.02	0.28	0.09	0.15	0.09	0.51	0.34	1	0.98	below	below
GSE119684	44	0	0.05	0	0.05	0.05	0.05	0.07	0	0	0	0	0	0.05	0.07	0.09	0.07	0.43	0.07	0.07	0.07	0.09	0.23	0.73	below	below
GSE87053	21	0	0.19	0.29	0	0	0	0	0	0	0	0	0	0	0	0	0.24	0.67	0.1	0	0.62	0.19	1	1	below	above
GSE63409	74	0	0	0	0	0	0	0	0	0	0	0	0	0	0	0	0	0	0	0	0.03	0.01	0.64	0.64	below	below
GSE55491	24	0	0	0	0	0	0	0	0	0	0	0	0	0	0	0	0	0	0	0	0	0	0.21	1	below	below
GSE65467	12	0	0	0	0	0	0	0	0	0	0	0	0	0	0	0	0	0	0	0	0	0	1	1	below	below
GSE106360	47	0	0.13	0.28	0	0	0	0	0	0	0	0	0	0	0	0	0	0	0	0	0	0	0.3	0.98	below	below
GSE81015	12	0	0	0	0	0	0	0	0	0	0	0	0	0.08	0.08	0	0.17	0.17	0.67	0.92	1	1	1	1	above	below
GSE112812;GSE112877	48	0	0.06	0.21	0	0	0	0	0	0	0	0	0	0	0	0	0	0	0	0	0	0	0.42	0	below	below
GSE128068;GSE128064	112	0	0.21	0.25	0	0	0	0	0	0	0	0	0	0	0	0	0.01	0.01	0	0	0.01	0.01	0.81	0.86	below	below
GSE72354	34	0	0.29	0.53	0	0	0	0	0	0	0	0	0	0	0	0	0	0	0	0	0	0	0	0.62	below	below
GSE68060	117	0	0	0	0	0	0	0	0	0	0	0	0	0	0	0	0	0	0	0.02	0	0.03	0.23	0.36	below	below
GSE117439	52	0	0	0	0	0	0	0	0	0	0	0	0	0.06	0.08	0.19	0.31	0.04	0.15	0	0.81	0.35	1	1	below	below
GSE103659	180	0	0.08	0.17	0	0	0	0	0	0.06	0.08	0	0	0.01	0	0.01	0.02	0.05	0	0	0.02	0	0.53	0.14	below	below
GSE89181	70	0	0.01	0.01	0	0	0	0	0	0	0	0	0	0.03	0.04	0.19	0.03	0.06	0	0.01	0.03	0.14	0.49	0.76	below	below
GSE79009	124	0	0.01	0	0.01	0.01	0.01	0	0	0	0	0	0	0.41	0.34	0.39	0.02	0.05	0.01	0.01	0.02	0.02	0.23	0.19	below	below
GSE87640;GSE87650	238	0	0	0	0	0	0	0	0	0	0	0	0	0	0	0	0.01	0	0	0	0.06	0	0.99	0.99	below	below
GSE68838	301	0	0	0	0	0	0	0.01	0	0	0	0	0	0	0	0	0.02	0.04	0	0	0.01	0.02	0.39	0.79	below	below
GSE79556	83	0	0	0.01	0.01	0.02	0	0	0	0	0	0	0	0.07	0.19	0.06	0.19	0.25	0.2	0.06	0.95	0.53	1	1	below	below
GSE112067	6	0	0	0	0.33	0	0	0	0	0	1	0	0	0.17	0.17	0.17	0.17	0.33	0.33	0.33	1	0.83	1	1	above	above
GSE67444	70	0	0	0	0	0	0	0	0	0	0	0	0	0	0.01	0.06	0	0.3	0.01	0.06	0.16	0.17	0.73	0.96	below	below
GSE100197	101	0	0.01	0.01	0	0	0	0	0	0	0	0	0	0	0.01	0	0	0.01	0	0	0.01	0	0.62	0.1	below	below
GSE85467;GSE85464	38	0	0.03	0.11	0	0	0	0	0	0	0	0	0	0	0	0	0	0	0	0	0.26	0.13	1	1	below	below
GSE89778;GSE89776	48	0	0	0	0	0	0	0	0	0	0	0	0	0	0	0	0	0	0	0	0	0.06	0.79	1	below	below
GSE66459	21	0	0	0	0	0	0	0	0	0	0	0	0	0	0	0	0	0	0	0	0	0	0.33	1	below	below
GSE107459;GSE107460	126	0	0.02	0.05	0	0	0	0	0	0	0	0	0	0	0	0	0.01	0.36	0	0	0.02	0	0.86	0.98	below	below
GSE66313	54	0	0	0	0.02	0.02	0	0	0	0	0	0	0	0.22	0.07	0.09	0.07	0.41	0.24	0	0.87	0.15	1	0.57	below	below
GSE118570	42	0	0.02	0.21	0	0	0	0	0	0	0	0	0	0.05	0.07	0.1	0.1	0.07	0.02	0.02	0.1	0.1	0.79	1	below	below
GSE83842	23	0	0	0.04	0	0	0	0	0	0	0	0	0	0	0	0	0	0	0	0	0.04	0.91	0.96	1	below	below
GSE99624	48	0	0	0	0	0	0	0	0	0	0	0	0	0	0	0	0	0	0	0	0	0.06	0.35	0.9	below	below
GSE79366	14	0	0.14	0.36	0	0	0	0	0	0	0	0	0	0	0	0	0	0	0	0	0.43	0.29	1	1	below	below
GSE64096	40	0	0	0	0	0	0	0	0	0	0	0	0	0	0	0	0	0	0	0	0.22	0	1	0.1	below	below
GSE99553	83	0	0.22	0.33	0	0	0	0	0	0	0	0	0	0	0	0	0	0	0	0	0	0	0.24	0	below	below
GSE108462	180	0	0.21	0.25	0	0	0	0	0	0	0	0	0	0.3	0.14	0.19	0	0.02	0	0	0.02	0.03	0.17	0.27	below	below
GSE79185	60	0	0	0	0	0	0	0	0	0	0	0	0	0	0	0	0	0	0.05	0.05	0.38	0.43	0.95	0.98	below	below
GSE69633;GSE69636	91	0	0	0	0.18	0.09	0.01	0	0	0	0	0	0	0.46	0.58	0.13	0.51	0.49	0.12	0.05	0.35	0.13	0.58	0.65	below	below
GSE127824	24	0	0.33	0.38	0	0	0	0	0	0	0	0	0	0	0	0	0	0	0	0	0	0	0.79	1	below	below
GSE106556	20	0	0.3	0.3	0	0	0	0	0	0	1	0	0	0	0	0	0	0	0	0	0	0	0.55	1	below	above
GSE68825	142	0	0	0	0	0	0	0	0	0	0	0	0	0.01	0.03	0	0	0	0	0	0.03	0.04	0.51	0.82	below	below
GSE73515;GSE73518	105	0	0	0	0	0	0	0	0	0	0	0	0	0	0	0	0	0.01	0	0	0	0	0.3	0	below	below
GSE102970	47	0	0.6	0.57	0.02	0	0	0	0	0	0	0	0	0	0	0	0.02	0	0	0	0.26	0.02	1	0.55	below	below
GSE67733	12	0	0	0	0	0	0	0	0	0	0	0	0	0	0	0	0	0	0	0	0	0	0.33	0	below	below
GSE103427;GSE103425	24	0	0.04	0	0	0	0	0	0	0	0	0	0	0	0	0	0	0	0	0	0.04	0	1	1	below	below
GSE77348	84	0	0	0	0	0	0	0	0	0	0	0	0	0	0	0	0	0	0	0	0.02	0	0.39	0.73	below	below
GSE61452;GSE61454	60	0	0	0	0	0	0	0	0	0	0	0	0	0.38	0.52	0.4	0.57	0.95	0	0	0.13	0	0.98	0.62	below	above
GSE94063;GSE94282	20	0	0	0	0	0	0	0	0	0	0	0	0	0	0	0	0	0	0	0	0	0	0	0	below	below
GSE52025;GSE53261	62	0	0	0	0	0	0	0	0	0	0	0	0	0	0	0	0	0.02	0	0	0	0	0.58	0.13	below	below
GSE89253;GSE89251	136	0	0	0	0	0	0	0	0	0	0	0	0	0	0	0	0	0	0	0	0.01	0.07	0.98	1	below	below
GSE40699	61	0	0	0	0	0	0	0	0	0	0	0	0	0	0.02	0	0.02	0.07	0	0	0.03	0.02	0.1	0.11	below	below
GSE107737	24	0	0.58	0.46	0	0	0	0	0	0	0	0	0	0	0	0	0	0	0	0	0	0	0.5	1	below	below
GSE73549	92	0	0.09	0.22	0	0	0	0	0	0	0	0	0	0.01	0	0.01	0.02	0.14	0.16	0	0.74	0.15	1	0.99	below	below
GSE103768;GSE103769	57	0	0	0	0	0	0	0	0	0	0	0	0	0	0	0	0	0	0	0	0	0	0.53	0.93	below	below
GSE111396	61	0	0.03	0.03	0	0	0	0	0	0	0	0	0	0	0	0	0	0	0	0	0.02	0	0.98	0.25	below	below
GSE97529	36	0	0.14	0.25	0	0	0	0	0	0	0	0	0	0	0.03	0.03	0.03	0.06	0	0	0.06	0	0.69	0.11	below	below
GSE83944	48	0	0.44	0.33	0	0	0	0	0	0	0	0	0	0	0	0	0	0	0	0	0.08	1	1	1	below	below
GSE100563;GSE100561	12	0	0.08	0	0	0	0	0	0	0	0	0	0	0	0	0	0	0	0	0	0	0	0	0.08	below	below
GSE86829;GSE86833	15	0	0.07	0	0	0	0	0	0	0	0	0	0	0	0	0	0	0	0	0	0.07	0.07	1	0.8	below	below
GSE100653	18	0	0.22	0.17	0	0	0	0	0	0	0	0	0	0.06	0	0	0	0.5	0	0	0.11	0	1	0.11	below	below
GSE60655	36	0	0	0	0	0	0	0	0	0	0	0	0	0	0	0	0	0	0	0	0	0	0.17	0.03	below	below
GSE76503	48	0	0	0	0	0	0	0	0	0	0	0	0	0	0	0	0	0	0	0	0	0.58	1	1	below	below
GSE106089	83	0	0.17	0.28	0	0	0	0	0	0	0	0	0	0	0	0	0	0	0	0	0	0	0.59	0.22	below	below
GSE72867	69	0	0.04	0.03	0	0	0	0	0	0	0	0	0	0	0	0	0	0	0	0	0	0	0.32	0.65	below	below
GSE72120	72	0	0	0	0	0	0	0	0	0	0	0	0	0	0	0	0.04	0.06	0.11	0.11	0.64	0.14	1	1	below	below
GSE111428	6	0	0	0	0.33	0	0	0	0	0	1	0	0	0.17	0.17	0.17	0.17	0.33	0.33	0.33	1	0.83	1	1	above	above
GSE95816	29	0	0.07	0.24	0	0	0	0	0	0	0	0	0	0	0	0	0	0	0	0	0	0	0.48	0.21	below	below
GSE86961	82	0	0	0	0	0	0	0	0	0	0	0	0	0	0	0	0	0	0	0	0.07	0.12	1	1	below	below
GSE82084	35	0	0.11	0.29	0	0	0	0	0	0	0	0	0	0	0	0	0	0	0	0	0.03	0	0.77	0.83	below	below
GSE80468	59	0	0	0	0	0	0	0	0	0	0	0	0	0	0	0	0	0	0	0	0	0.64	0.71	1	below	below
GSE128068;GSE128067	37	0	0.43	0.35	0	0	0	0	0	0	0	0	0	0.03	0.03	0.05	0.59	0.81	0.22	0.19	0.86	0.89	1	1	above	above
GSE73626	18	0	0	0	0	0	0	0	0	0	0	0	0	0	0	0	0	0.06	0	0	0	0	0.22	0	below	below
GSE67485;GSE67477	7	0	0	0	0	0	0	0	0	0	0	0	0	0	0	0	0	0	0	0	0	0	0.29	0.29	below	below
GSE97687	10	0	0	0	0	0	0	0	0	0	0	0	0	0	0	0	0	0	0	0	0	0	0.8	1	below	below
GSE103911	64	0	0.06	0.06	0	0	0	0	0	0	0	0	0	0	0	0	0	0	0	0	0	0	0.19	1	below	below
GSE107352;GSE107353	51	0	0.33	0.51	0	0	0	0	0	0	0	0	0	0	0	0.02	0.43	0.69	0.16	0.16	0.8	0.73	1	1	above	above
GSE104287	47	0	0.04	0.09	0	0	0	0	0	0	0	0	0	0	0	0	0	0	0	0	0	0	0.4	0.91	below	below
GSE63106	62	0	0	0	0	0	0	0	0	0	0	0	0	0	0	0	0	0	0	0	0	0	0.21	0.13	below	below
GSE89400;GSE89401	17	0	0.41	0.76	0	0	0	0	0	0	0	0	0	0	0	0	0	0	0	0	0	0.06	0.53	1	below	above
GSE98224	47	0	0.13	0.21	0	0	0	0	0	0	0	0	0	0	0	0	0	0	0	0	0	0	0.98	0	below	below
GSE72364	12	0	0	0	0	0	0	0	0	0	0	0	0	0	0	0	0	0	0	0	0	0	0	1	below	below
GSE122126	11	0	0.18	0.45	0	0	0	0	0	0	0	0	0	0	0	0	0	0	0.18	0.09	0.36	0.27	0.91	0.91	below	below
GSE103413	66	0	0	0	0	0	0	0	0	0	0	0	0	0.02	0.02	0	0	0.08	0	0	0	0	0.14	0.03	below	below
GSE75196	24	0	0	0	0	0	0	0	0	0	0	0	0	0	0	0	0	0	0	0	0.17	0	1	0.08	below	below
GSE104728;GSE107511	44	0	0.16	0.32	0	0	0	0	0	0.64	0.64	0	0	0	0.02	0.02	0	0.02	0	0	0.02	0	0.45	0.16	below	above
GSE126017	52	0	0.19	0.15	0	0	0	0	0	0	0	0	0	0	0	0	0	0	0	0	0	0	0.9	0.04	below	below
GSE92378	19	0	0	0	0	0	0	0	0	0	0	0	0	0	0	0	0	0	0	0	0	0.16	0.53	0.68	below	below
GSE110778;GSE110780	24	0	0	0	0	0	0	0	0	0	0	0	0	0	0	0	0	0	0	0	0	0	0	0.04	below	below
GSE85845	16	0	0.19	0.19	0	0	0	0	0	0	0	0	0	0	0	0	0	0	0	0	0	0	0.88	1	below	below
GSE110776;GSE110780	24	0	0.08	0.04	0	0	0	0	0	0	0	0	0	0	0	0	0	0	0	0	0	0	0	0.25	below	below
GSE109096;GSE109097	11	0	0.18	0	0	0	0	0	0	0	0	0	0	0	0	0	0	0	0	0	0	0	0	0	below	below
GSE61160	51	0	0	0	0	0	0	0	0	0	0	0	0	0.02	0.04	0	0	0	0	0	0	0	0.04	0.29	below	below
GSE85042	69	0	0	0	0	0	0	0	0	0	0	0	0	0	0	0	0	0	0	0	0	0	0.3	0	below	below
GSE66298;GSE66295	11	0	0	0	0	0	0	0	0	0	0	0	0	0	0	0	0	0	0	0	0	0.18	0.82	1	below	below
GSE106099	30	0	0	0	0	0	0	0	0	0	0	0	0	0	0	0	0	0.03	0	0	0.5	0	1	0.97	below	below
GSE97483;GSE97484	6	0	0	0	0	0	0	0	0	0	0	0	0	0	0	0	0	0	0	0.17	0.5	0.67	0.83	1	below	below
GSE79064	17	0	0	0	0	0	0	0	0	0	0	0	0	0	0	0	0	0	0	0	0	0	0.06	0	below	below
GSE107039;GSE107038	40	0	0	0	0	0	0	0	0	0	0	0	0	0.03	0.1	0.03	0	0	0	0	0.03	0.05	0.8	1	below	below
GSE99716	7	0	0	0	0	0	0	0	0	0	0	0	0	0	0	0	0	0	0	0	0.29	0.86	1	1	below	below
GSE117853;GSE117852	31	0	0	0	0	0	0	0	0	0	0	0	0	0	0	0	0	0.19	0	0	0.23	0.03	1	0.58	below	below
GSE63670;GSE63669	25	0	0	0	0	0	0	0	0	0	0	0	0	0	0	0	0	0	0	0	0	0	0.92	0.84	below	below
GSE71626;GSE71627	15	0	0	0	0	0	0	0	0	0	0	0	0	0	0	0	0	0	0	0	0	0	0.2	0.13	below	below
GSE127828;GSE127829	23	0	0	0	0	0	0	0	0	0	0	0	0	0	0	0	0	0	0	0	0	0	1	0	below	below
GSE112314	22	0	0	0	0	0	0	0	0	0	0	0	0	0	0	0	0	0	0	0	0.14	0	1	1	below	below
GSE68344;GSE79648	24	0	0.12	0.46	0	0	0	0	0	0	0	0	0	0	0.21	0.04	0	0	0	0.08	0.17	0.38	0.88	1	below	below
GSE108058	10	0	0	0	0	0	0	0	0	0	0	0	0	0	0	0	0	0	0	0	0	0	0.6	0	below	below
GSE116754	38	0	0	0	0	0	0	0	0	0	0	0	0	0	0	0	0	0	0	0	0	0	0.08	0.08	below	below
GSE68344;GSE62670	7	0	0	0	0	0	0	0	0	0	0	0	0	0	0	0	0	0	0	0	0	0	1	0.57	below	below
GSE104778	71	0	0.13	0	0.66	0.07	0.08	0.14	0.01	0	0.01	0	0.01	0.11	0.11	0.58	0.11	0.07	0.06	0.2	0.11	0.59	0.31	1	below	above
GSE111165	46	0	0.09	0.17	0	0	0	0	0	0	0	0	0	0	0	0	0	0	0	0	0.04	0.04	0.46	0.5	below	below
GSE85087	46	0	0	0	0	0.02	0.02	0	0	0	0	0	0	1	1	1	0.35	0.2	0.85	0.93	1	1	1	1	above	above
GSE108562;GSE108564	6	0	0	0	0	0	0	0	0	0	0	0	0	0	0	0	0	0	0	0	0	0	0.5	0	below	below
GSE87798;GSE87797	12	0	0	0	0	0	0	0	0	0	0	0	0	0	0	0	0	0	0	0	0	0	0.42	0	below	below
GSE71719	45	0	0.07	0.11	0	0	0	0	0	0	0	0	0	0.09	0.04	0.04	0.04	0.49	0.31	0	0.91	0.13	1	0.89	below	below
GSE74877	24	0	0	0	0	0	0	0	0	0	0	0	0	0	0	0	0	0.04	0	0	0	0.04	0.33	0.04	below	below
GSE77136;GSE77135	21	0	0	0	0	0	0	0	0	0	0	0	0	0	0	0	0	0.05	0	0	0	0	0.48	0	below	below
GSE48472	56	0	0	0	0	0	0	0	0	0	0	0	0	0	0	0.02	0	0	0	0	0	0	0.5	0.59	below	below
GSE97686	9	0	0	0	0	0	0	0	0	0	0	0	0	0	0	0	0	0	0	0	0	0	0	0	below	below
GSE105067;GSE105066	34	0	0	0	0	0	0	0	0	0	0	0	0	0.24	0.21	0.18	0	0	0.12	0.03	0.53	0.38	0.79	1	below	below
GSE100940	24	0	0	0	0	0	0	0	0	0	0	0	0	0	0	0	0	0	0	0	0	0	0	0.33	below	below
GSE109430	34	0	0.15	0.18	0	0	0	0	0	0	0	0	0	0	0	0.03	0	0	0	0	0.03	0.24	0.35	0.85	below	below
GSE100503	13	0	0	0	0	0	0	0	0	0	0	0	0	0.38	0.15	0.08	0	0.38	0	0	1	0	1	0.38	below	below
GSE116300	44	0	0.05	0.61	0	0	0	0	0	0	0	0	0	0	0	0	0	0	0	0	0	0	0.98	0.86	below	above
GSE61446;GSE61454	67	0	0.01	0	0	0	0	0	0	0	0	0	0	0.67	0.66	0.24	0.39	0.93	0	0	0.04	0.01	0.88	0.78	below	above
GSE75133	15	0	0	0	0	0	0	0	0	0	0	0	0	0	0	0	0	0	0	0	0	0	1	0.27	below	below
GSE124565	22	0	0.05	0.05	0	0	0	0	0	0	0	0	0	0	0	0	0	0	0	0	0	0	0.05	0	below	below
GSE120062	38	0	0.05	0.18	0	0	0	0	0	0.03	0.03	0	0	0	0	0	0	0.13	0	0	0	0	0.11	0	below	below
GSE115852	8	0	0	0	0	0	0	0	0	0	0	0	0	0	0	0	0	0	0	0	0	0	0.25	0.12	below	below
GSE73901	35	0	0.17	0.4	0	0	0	0	0	0	0	0	0	0	0	0	0	0	0	0	0	0	0.71	0	below	below
GSE75550;GSE75546	12	0	0	0	0	0	0	0	0	0	0	0	0	0	0	0	0	0	0	0	0	0	1	1	below	below
GSE98938	16	0	0	0	0	0	0	0	0	0	0	0	0	0	0	0	0	0	0	0	0.75	0	1	0.25	below	below
GSE87655	6	0	0	0	0	0	0	0	0	0	0	0	0	0.33	0	0	0	0.17	0	0	0	0	0.33	0	below	below
GSE89474;GSE89472	10	0	0	0.2	0	0	0	0	0	0	0	0	0	0	0	0	0	0	0	0	0	0	1	1	below	below
GSE56598;GSE56596	45	0	0	0	0	0	0	0	0	0	0	0	0	0.07	0.31	0	0	0	0	0	0.07	0	0.89	0.71	below	below
GSE91071;GSE91069	31	0	0.13	0.06	0	0	0	0	0	0	0	0	0	0	0	0	0	0	0	0	0.13	0.1	0.55	0.19	below	below
GSE80243	8	0	0.12	0.12	0	0	0	0	0	0	1	0	0	0	0	0	0	0	0	0	0	0	0.88	0.5	below	above
GSE81308;GSE81309	18	0	0.06	0.17	0	0	0	0	0	0	0	0	0	0	0	0	0	0	0	0	0	0	0.44	0.39	below	below
GSE103006;GSE103008	24	0	0.17	0.08	0	0	0	0	0	0	0	0	0	0	0	0	0	0	0	0	0	0	0.25	1	below	below
GSE85647;GSE85649	23	0	0.13	0.35	0	0	0	0	0	0	0	0	0	0.04	0.04	0.04	0.04	0.13	0.22	0.13	0.83	0.7	1	1	above	below
GSE83933	39	0	0.23	0.23	0	0	0	0	0	0	0	0	0	0.05	0	0.08	0.15	0.15	0	0	0.18	0.33	0.51	0.59	below	below
GSE80241	16	0	0	0	0	0	0	0	0	0	0	0	0	0.19	0.12	0.12	0	0	0	0.12	0	0.44	0.12	1	below	below
GSE90060	34	0	0	0	0	0	0	0	0	0	0	0	0	0.03	0.06	0.12	0	0	0	0	0.03	0	0.85	0.5	below	below
GSE105798	11	0	0.36	0.64	0	0	0	0	0	0	0	0	0	0	0	0	0	0	0	0	0	0	0.18	0	below	above
GSE79100	31	0	0	0	0	0	0	0	0	0	0	0	0	0	0	0	0	0	0	0	0	0	0.06	0.06	below	below
GSE70737;GSE70739	24	0	0	0	0	0	0	0	0	0	0	0	0	0	0	0	0	0	0	0	0	0	0.58	1	below	below
GSE81211	12	0	0	0	0	0	0	0	0	0	0	0	0	0	0	0	0	0	0	0.08	0.17	0.08	1	1	below	below
GSE118260	20	0	0.1	0.2	0	0	0	0	0	0	0	0	0	0	0	0	0	0	0.05	0	0.55	0.3	1	1	below	below
GSE98203	86	0	0	0	0.48	0	0	0	0	0	0	0	0	0	0	0	0.01	0.08	0	0	0	0.01	0.77	0.99	below	below
GSE115399	12	0	0.75	0.92	0	0	0	0	0	0	0	0	0	0	0	0	0	0	0	0	0	0	0.08	0	below	above
GSE61657;GSE61461	20	0	0	0	0	0	0	0	0	0	0	0	0	0	0	0	0.15	0.2	0.2	0.2	0.2	0.2	0.65	0.9	below	below
GSE81438	22	0	0	0	0	0	0	0	0	0	0	0	0	0.05	0.05	0.09	0	0	0.27	0	0.77	0.18	1	0.86	below	below
GSE94462	16	0	0.06	0.25	0	0	0	0	0	0	0	0	0	0	0	0.06	0.25	0.12	0	0	0.19	0.06	0.94	0.94	below	below
GSE84743;GSE84745	48	0	0.02	0.02	0.02	0.02	0	0	0	0	0	0	0	0.08	0.06	0.12	0.33	0.48	0.04	0.02	0.4	0.04	1	0.4	below	below
GSE113061	8	0	0	0	0	0	0	0	0	0	0	0	0	0	0	0	0	0	0	0	0.25	0.62	1	1	below	below
GSE75434	18	0	0	0	0	0	0	0	0	0	0	0	0	0	0	0	0	0	0.11	0	0.17	0.28	0.72	1	below	below
GSE66564;GSE66562	23	0	0	0	0	0	0	0	0	0	0	0	0	0	0	0	0.09	0.04	0	0	0.09	0	0.83	0.91	below	below
GSE73950;GSE73948	26	0	0	0	0	0	0	0	0	0	0	0	0	0	0	0	0	0	0	0	0.08	0	0.88	0.65	below	below
GSE71825	12	0	0	0	0	0	0	0	0	0	0	0	0	0	0	0	0	0	0	0	0	0	0.17	0.75	below	below
GSE67419	24	0	0	0	0	0	0	0	0	0	0	0	0	0	0	0	0	0	0	0	0	0	0	0	below	below
GSE81846	16	0	0	0	0	0	0	0	0	0	0	0	0	0.19	0.06	0	0	0	0	0	0.12	0.25	1	1	below	below
GSE74609	9	0	0	0	0	0	0	0	0	0	0	0	0	0	0	0	0	0	0	0	0	0	1	0.11	below	below
GSE69636;GSE69634	11	0	0	0	0.91	0.36	0.09	0	0	0	0	0	0	1	0.82	0.91	0.91	1	0.82	0.45	1	0.91	1	1	above	above
GSE98813;GSE98815	35	0	0.37	0.46	0	0	0	0	0	0	0	0	0	0	0	0	0	0	0	0	0.03	0.17	0.8	0.94	below	below
GSE107226	12	0	0	0	0	0	0	0	0	0	0	0	0	0	0	0	0	0	0	0	0.42	0	1	1	below	below
GSE59038	23	0	0	0	0	0	0	0	0	0	0	0	0	0.65	0.7	0.35	0.13	0.09	0	0	0.09	0.04	0.96	0.65	below	above
GSE83379	17	0	0	0	0	0	0	0	0	0	0	0	0	0	0	0	0	0	0	0	0	0.29	0.18	1	below	below
GSE65058;GSE65057	23	0	0.09	0.04	0	0	0	0	0	0	0	0	0	0	0	0	0	0	0	0	0	0	0.17	0.17	below	below
GSE108423	20	0	0.15	0.15	0	0	0	0	0	0	0	0	0	0	0	0	0	0	0	0	0	0	0.2	0.1	below	below
GSE47915	8	0	0	0	0	0	0	0	0	0	0	0	0	0	0	0.12	0	0	0	0	0.12	0.12	1	1	below	below
GSE81228;GSE81224	20	0	0.05	0.1	0	0	0	0	0	0	0	0	0	0.05	0.05	0.05	0	0	0	0	0	0	0.25	0.15	below	below
GSE80794	12	0	0	0	0	0	0	0	0	0	0	0	0	0	0	0	0	0.08	0	0	0	0	0	0.5	below	below
GSE103010	5	0	0	0.2	0	0	0	0	0	0	0	0	0	0	0	0	0	0	0	0	0	0	1	1	below	below
GSE69118	7	0	0	0	0	0	0	0	0	0	0	0	0	0	0	0	0	0	0	0	0	1	1	1	below	below
GSE100134;GSE100249	24	0	0.04	0	0	0	0	0	0	0	0	0	0	0	0	0	0	0	0	0	0	0	0	1	below	below
GSE42308;GSE42310	6	0	0	0	0	0	0	0	0	0	0	0	0	0	0	0	0	0	0	0	0	1	0.17	1	below	below
GSE92577;GSE92580	12	0	0.08	0.08	0	0	0	0	0	0	0	0	0	0	0	0	0	0	0.08	0.08	0.25	0.08	1	0.83	below	below
GSE49618	21	0	0.05	0	0	0	0	0	0	0	0	0	0	0	0	0.05	0	0	0	0	0	0.1	0.43	0.95	below	below
GSE70478;GSE72338	38	0	0	0	0	0	0	0	0	0	0	0	0	0	0	0	0	0	0	0	0	0	0.03	0	below	below
GSE78875	36	0	0.11	0.39	0	0	0	0	0	0	0	0	0	0	0	0	0	0	0	0.03	0.03	0.44	0.92	1	below	below
GSE71525;GSE71523	22	0	0	0	0	0	0	0	0	0	0	0	0	0	0.05	0.14	0	0	0	0	0	0.27	0.95	1	below	below
GSE97853	8	0	0	0	0	0	0	0	0	0	0	0	0	0	0	0	0	0	0	0	0	0.62	1	1	below	below
GSE89649;GSE89648	12	0	0	0	0	0	0	0	0	0	0	0	0	0	0	0	0	0	0	0	0.5	0.83	1	1	below	below
GSE102994;GSE102996	22	0	0.05	0.05	0	0	0	0	0	0	0	0	0	0.27	0.14	0	0	0	0	0	0.09	0	0.55	0.18	below	below
GSE76372	9	0	0.56	0.56	0	0	0	0	0	0	0	0	0	0	0	0	0	0	0	0	0	0	0.89	0.67	below	below
GSE67351;GSE67349	6	0	0	0	0	0	0	0	0	0	0	0	0	0	0.67	0.83	0	0	0	0	0	0	0	1	below	above
GSE101658	15	0	0	0	0	0	0	0	0	0	0	0	0	0	0	0	0	0	0	0	0	0	0.93	1	below	below
GSE74797	8	0	0	0	0.88	1	0	0	0	0	0	0	0	1	1	1	1	1	1	1	1	1	1	1	above	above
GSE88940	19	0	0	0	0	0	0	0	0	0	0	0	0	0.05	0.05	0.05	0	0.05	0.11	0.05	0.74	0.32	1	1	below	below
GSE81006;GSE81008	12	0	0.58	0.5	0	0	0	0	0	0	0	0	0	0	0	0	0	0	0	0	0	1	0.75	1	below	below
GSE77201;GSE77206	5	0	0	0	0	0	0	0	0	0	0	0	0	0	0	0	0	0	0	0	0	0	1	0.4	below	below
GSE52980;GSE67097	13	0	0	0	0	0	0	0	0	0	0	0	0	0	0	0	0	0.08	0	0	0	0	0.38	0.92	below	below
GSE80969	12	0	0.5	0.67	0	0	0	0	0	0	0	0	0	0	0	0	0	0	0	0	0	0.42	0.75	1	below	above
GSE95761	6	0	0.5	0.17	0	0	0	0	0	0	0	0	0	0	0	0	0	0	0	0	0	0.67	0.83	1	below	below
GSE116992	7	0	0	0.57	0	0	0	0	0	0	0	0	0	0	0	0	0	0	0	0	0	0	1	1	below	below
GSE71458;GSE71457	9	0	0	0.11	0	0	0	0	0	0	0	0	0	0	0	0	0	0	0	0	0	0	0.89	1	below	below
GSE38240;GSE38242	12	0	0	0	0	0	0	0	0	0	0	0	0	0	0	0	0	0	0	0	0	0	0.25	0.67	below	below
GSE93589	9	0	0	0	0	0	0	0	0	0	0	0	0	0	0	0	0	0	0	0	0	0	0.44	0.67	below	below
GSE81794;GSE81790	14	0	0.14	0.14	0	0	0	0	0	0	0	0	0	0.07	0.07	0.07	0	0.36	0	0	0.21	0.29	0.64	0.86	below	below
GSE95036	10	0	0	0	0	0	0	0	0	0	0	0	0	0	0	0	0	0	0	0	0.1	0	0.8	0.1	below	below
GSE77797	18	0	0	0	0	0	0	0	0	0	0	0	0	0	0	0	0	0	0	0	0	0	0.06	0.11	below	below
GSE67351;GSE67350	6	0	0	0	0	0	0	0	0	0	0	0	0	0.17	0.83	0.83	0	0	0	0	0	0	0	1	below	above
GSE86402	6	0	0	0	0	0	0	0	0	0	0	0	0	0	0	0	0	0	0	0	0	0.83	0.83	1	below	below
GSE80226;GSE81025	6	0	0	0	0	0	0	0	0	0	1	0	0	0	0	0	0	0	0	0	0	1	1	1	below	above
GSE108785;GSE108815	6	0	0	0	0	0	0	0	0	0	0	0	0	0	0	0	0	0	0	0	0	0	0.5	0.5	below	below
GSE62177;GSE62178	6	0	0	0	0	0	0	0	0	0	0	0	0	0.17	0.17	0	0	0	0	0	0	0	0	0.83	below	below
GSE69852	6	0	0	0	0	0	0	0	0	0	0	0	0	0	0	0	0	0	0	0	0	0.17	0.83	1	below	below
GSE62929	15	0	0	0	0	0	0	0	0	0	0	0	0	0	0	0	0	0	0	0.2	0.13	0.2	0.33	0.8	below	below
GSE78277;GSE78279	6	0	0	0.67	0	0	0	0	0	0	0	0	0	0	0	0	0	0	0	0	0.17	0.17	0.83	0.83	below	above
