## Supplemental Table 6 for "Human methylome variation across Infinium 450K data on the Gene Expression Omnibus"

### Sheet: supptable6_dfgse_nct
Table S6. Study (rows) information for DNAm variability analyses in 7 tissues (see Methods and Supplemental Information). Column 1 is the GSE record ID, 2 is the record title, 3 is available PubMed ID, 4 is whether the study includes samples from cancer patients, 5 is the percent of samples removed during quality control and pre-filters, 6 is the number of samples passing quality checks and pre-f…
gseid	title	PMID	includes_cancer_patients	perc_qcfail	ngsm_qcpass	ngsm_all	nctissue	ngsm_nctstudy	sample_info	condition_info	population_info
GSE61450;GSE61454	Epigenome analysis of the human subqutaneous adipose tissue	25282492	no	44.29	39	70	adipose	38	subcutaneous adipose tissue, adipose	obesity	obese patients
GSE103768;GSE103769	Epigenome-wide analysis of healthy obese individuals during a one-year weightloss intervention	28978976	no	0	57	57	adipose	19	adipose	obesity, weight loss treatment, intervention	serial samples, obese patients
GSE61453;GSE61454	Epigenome analysis of the human visceral adipose tissue	25282492	no	36.62	45	71	adipose	45	visceral adipose tissue, adipose	severe obesity, bariatric surgery, obesity treatment, intervention	severely obese individuals
GSE122126	Comprehensive human cell-type methylation atlas reveals origins of circulating cell-free DNA in health and disease	30498206	no	27.27	8	11	adipose;liver	3	adipose, adipocytes, hepatocytes, cfDNA, cell free DNA, enriched cells, sorted cells	disease risk	cases and controls
GSE89278	Effect of prenatal DHA supplementation on the infant epigenome	27822319	no	4.12	349	364	blood	349	blood spot, leukocyte, blood	fish oil diet study
GSE93933	Methylome analysis of non syndromic cleft lip and palate in comparison to control samples	NA	no	2.38	123	126	blood	118	whole blood, blood	cleft lip and palate
GSE105018	Whole blood DNA methylation profiles in participants of the Environmental Risk (E-Risk) Longitudinal Twin Study at age 18.	30770782; 30091980	no	4.55	1575	1650	blood	1173	whole blood, blood	environmental risk (e.g. smoking)	twin study (MZ and DZ)
GSE66210	Epigenome analysis of first trimester CVS samples from normal and Trisomy 13,18,21 pregnancies, and maternal whole blood samples.	26230497	no	3.45	56	58	blood	11	placenta, blood, cfDNA, cell free DNA	chromosome abnormalities	fetal and maternal
GSE87571	Continuous Aging of the Human DNA Methylome Throughout the Human Lifespan	23826282	no	2.48	707	725	blood	707	white blood cell, WBC, blood	epigenetic aging and disease risk	14 to 94 years old
GSE71955;GSE71957	Epigenetic profiling in CD4 and CD8 T cells from Graves’ disease patients reveals changes in genes associated with T cell receptor signaling [methylation]	26459776	no	3.73	129	134	blood	30	CD8 T-cell, CD4 T-cell, T-cell, blood	Graves' patients
GSE87648;GSE87650	Integrative Epigenome-Wide Analysis Shows That DNA Methylation May Mediate Genetic Risk In Inflammatory Bowel Disease [Whole blood, Methylation profiling]	27886173	no	2.63	370	380	blood	368	whole blood, blood	inflammatory bowel disease, IBD	cases and controls
GSE121633	Epigenetic findings in periodontitis in UK twins: a cross sectional study	NA	no	2.52	465	477	blood	303	whole blood, blood, buccal, adipose	peridontitus	cases and controls, twin study, female
GSE111942	Rheumatoid arthritis associated DNA methylation sites in peripheral blood mononuclear cells	30297333	no	2.33	42	43	blood	42	peripheral blood mononuclear cell, PBMC, blood	arthritis	cases and controls
GSE79257	ASSISTED REPRODUCTIVE TECHNOLOGIES ALTER DNA METHYLATION PROFILES IN BLOODSPOTS OF NEWBORN INFANTS	NA	no	21.17	108	137	blood	107	peripheral blood, blood spot, blood	in vitro fertilization	infant samples, cases and controls
GSE104376	HM450 analysis pregnancy anxiety	29026448	no	4.44	43	45	blood	41	cord blood, blood	pregnancy anxiety	low and high exposure
GSE112696	Epigenome analysis of normal and T cells from patients with myasthenia gravis	NA	no	41.67	7	12	blood	7	CD4+ T-cell, T-cell, from peripheral blood, blood	myasthenia gravis	cases and controls
GSE111629	Genome wide DNA methylation study of Parkinson's disease in whole blood samples	26655927; 28851441	no	3.18	548	566	blood	548	whole blood, blood, saliva	Parkinson's disease	cases and controls
GSE69138	Epigenome analysis of ischemic stroke patients	29515201; 26643952	no	4.95	173	182	blood	173	whole blood, blood	ischemic stroke, stroke subtypes	cases and controls
GSE59065	Age-related profiling of DNA methylation in CD8+ T cells reveals changes in immune response and transcriptional regulator genes	26286994	no	3.75	282	293	blood	36	peripheral blood, CD8+ T-cell, CD8 T-cell, CD4+ T-cell, CD4 T-cell, T-cell, blood	aging	young and old samples
GSE102468	DNA Methylation signatures in Panic Disorder	29249830	no	10.98	146	164	blood	146	peripheral blood, blood	panic disorder	cases and controls
GSE95488;GSE95486	Wilms Tumor in Beckwith-Wiedemann Syndrome and Loss of Methylation at Imprinting Centre 2 [450K Methylation Array]	28699632	no	4.35	22	23	blood	22	blood	Beckwith-Wiedemann syndrome	child samples
GSE107351;GSE107353	Primary constitutional MLH1 epimutations: a focal epigenetic event [blood data sets]	30283143	no	9.57	104	115	blood	103	blood	Lynch syndrome, epimutation carriers	cases and controls
GSE85210	Differential methylation analysis in human whole blood DNA from healthy smokers and non-smokers	27935972	no	1.19	250	253	blood	247	whole blood, blood	smoking exposure	cases and controls, healthy volunteers, smokers, neversmokers
GSE74432	NSD1 Mutations Generate a Genome-Wide DNA Methylation Signature	26690673	no	0	122	122	blood	112	whole blood, blood	Sotos syndrome	cases and controls
GSE99863	DNA methylation in children from The Gambia	29310692	no	7.06	237	255	blood	232	whole blood, blood	NA	child samples
GSE67393	Sex differences of leukocytes DNA methylation	26113971	no	7.69	108	117	blood	108	peripheral blood, blood	NA	healthy control patients, controls
GSE97362	CHARGE and Kabuki syndromes: Gene-specific DNA methylation signatures	28475860	no	4.7	223	234	blood	218	whole blood, blood	CHARGE syndrome, Kabuki syndorome	cases and controls, healthy controls
GSE75405;GSE75406	Genome-wide study of methylation profile of human cytotoxic CD4 T cells	NA	no	4.17	23	24	blood	5	enriched cells, blood	cytotoxid CD4 T-cell condition, cellular condition	cases and controls
GSE119684	A Trio Based Approach to Epilepsy Methylome	30735541	no	9.09	40	44	blood	40	peripheral blood, blood	epilepsy	cases and controls, mother-father-child trios, trios
GSE55491	Genomewide methylation analysis in Silver Russell syndrome patients	25563730	no	4.17	23	24	blood	23	whole blood, peripheral blood mononucleocytes, PBMC, blood	Silver Russell syndrome	cases and controls
GSE61496	Epigenetic signature of birth-weight discordance in Danish twins	29983834;28811542;25476734	no	3.22	301	311	blood	145	whole blood	birth weight discordance, birth weight	twins, cases and controls
GSE66459	The idiopathic preterm delivery methylation profile in umbilical cord blood	26419829	no	4.76	20	21	blood	20	umbilical cord blood, cord blood, umbilical cord, blood	term delivery	peterm born, term born, preterm, term, neonate samples
GSE107459;GSE107460	Emory University African American Microbiome in Pregnancy Cohort [Methylation]	29235940	no	1.59	124	126	blood	72	peripheral blood mononucleocyte, PBMC, blood	labor intolerance, labor tolerance, labor	serial samples, pregnant patients, pregnancy
GSE99624	Primary osteoporosis is not reflected by disease-specific DNA methylation or accelerated epigenetic age in blood	28926142	no	2.08	47	48	blood	45	peripheral blood, blood	osteoporosis	cases and controls
GSE107737	Epigenome-wide association study of the whole blood DNA in men with congenital hypopituitarism disease	30365064	no	25	18	24	blood	18	whole blood, blood	congenital hypopituitarism, hypopituitarism, congenital disease	cases and controls
GSE85506	DNA methylation analysis in women with fibromyalgia	NA	no	2.13	46	47	blood	45	peripheral blood	fibromyalgia	cases and controls, healthy controls
GSE100563;GSE100561	Methyaltion array and RNA-Seq analysis of response to P.falciparum infection in Fulani and Mossi ethnic groups, Burkina Faso	28923166	no	8.33	11	12	blood	11	peripheral blood mononucleocyte, PBMC, enriched cells, blood	malaria risk, disease risk, ethnicity study
GSE69633;GSE69636	Lead exposure induces changes in 5-hydroxymethylcytosine clusters in CpG islands in human embryonic stem cells and umbilical cord blood [ELEMENT]	26046694	no	50.55	45	91	blood	45	umbilical cord blood, cord blood, blood	lead exposure, environmental exposure	mother-infant pairs, pregnancy, maternal samples, infant samples
GSE80468	DNA methylation profiling of polycystic ovarian syndrome (PCOS)	27192117	no	0	59	59	blood	59	whole blood, blood	polycystic ovarian syndrome	cases and controls
GSE98056	DNA methylation changes in blood leukocytes following an omega-3 fatty acid supplementation	28450971	no	4.35	66	69	blood	35	leukocytes, blood	obesity, obesity treatment, intervention	serial samples
GSE104778	Identification of sex-specific DNA methylation changes driven by specific chemicals in cord blood in a Faroese birth cohort	29560787	no	59.15	29	71	blood	29	cord blood, blood	ethnicity study, environmental exposure, environment	longitudinal
GSE108562;GSE108564	Small sized mesenchymal stem-cells primed with hypoxia attenuate graft-versus-host disease [DNA methylome dataset]	29789652	no	0	6	6	blood	1	stem cells, cord blood-derived stem cells, cord blood, blood	hypoxia, graft-vs-host, GVH
GSE66552	Symmetrical dose-dependent DNA methylation profiles in children with deletion or duplication of chromosome 7q11.23	26166478	no	4.44	43	45	blood	43	whole blood, blood	genetic disorders	cases and controls
GSE82084	Cord blood hematopoietic cells display altered DNA methylation patterns in preterm birth	28428831	no	0	35	35	blood	10	cord blood, sorted cells, blood	pregnancy term, delivery term, pregnancy	preterm born, term born, preterm, term, infant samples
GSE88824	Deconvolution of whole blood DNA methylomes reveals immune cell type-specific differential methylation in Multiple Sclerosis	30571772	no	4.94	77	81	blood	19	whole blood, sorted cells, purified cells	multiple sclerosis	cases and controls
GSE109430	DNA methylation Profiling in Kawasaki disease (KD): DNA methylation profile in healthy control subjects, acute-phase KD subjects and convalescent-phase KD subjects	30382880	no	5.88	32	34	blood	22	white blood cells	kawasaki disease	cases and controls
GSE89474;GSE89472	DNA methylation patterns in twins discordant for ALS reveal concordant signatures of disease	NA	no	0	10	10	blood	5	blood	amyotrophic lateral sclerosis, ALS	cases and controls, twin study
GSE87640;GSE87650	Integrative Epigenome-Wide Analysis Shows That DNA Methylation May Mediate Genetic Risk In Inflammatory Bowel Disease [Cells, Methylation profiling]	27886173	no	0.84	236	238	blood	17	whole blood, separated cells, sorted cells, blood	inflammatory bowel disease, IBD	cases and controls
GSE104287	Anti-mycobacterial activity correlates with altered DNA methylation pattern in immune cells from BCG-vaccinated subjects	31010371;28951586	no	4.26	45	47	blood	8	peripheral blood mononucleocyte, PBMC, natural killer cell, NK, blood	tuberculosis, bacille calmette-guerin vaccine, intervention, intervention response	cases and controls, responders, non-responders
GSE116992	Genome-wide DNA methylation analysis of the whole blood of individuals with Coffin-Siris and Nicolaides-Baraitser syndromes	31029150;30459321	no	14.29	6	7	blood	6	whole blood, blood	Coffin-Siris syndrome, Nicolaides-Baraitser syndrome, syndrome	cases
GSE85647;GSE85649	Methylation and expression profiles of monocytes in monozygotic twins: role in Myasthenia Gravis [methylation profiling]	28549776	no	17.39	19	23	blood	13	monocytes, blood, sorted cells	myasthenia gravis	disease discordant, disease concordant, twin study, paired patients
GSE74738	Pervasive polymorphic imprinted methylation in the human placenta	26769960	no	1.28	77	78	blood	11	placenta, chorionic villus, chorion, brian, spinal cord, muscle, kidney, whole blood, blood	dianic and digynictriploid pregnancies, pregnancy	fetal samples, maternal samples
GSE71825	Epigenetic mechanisms regulate FOXP1 expression in CD4+ T cells	27861791	no	0	12	12	blood	3	CD4+ T-cell, CD4+, CD4, T-cell, sorted cells, blood	NA	healthy patients, controls
GSE66564;GSE66562	Epigenetic and transcriptional characterisation of CMV driven diversification of NK cells	25786176	no	4.35	22	23	blood	4	T-cells, natural killer cells, NK, blood, sorted cells	cytomegalovirus infection	cases, replicates
GSE72867	DNA methylation response of hematopoietic stem cells to recombinant lentiviral vector infection	27408621	no	4.35	66	69	blood	8	cord blood T-cell, cord blood, T-cell, blood	lentiviral infection, viral infection, infection	cases and controls
GSE71328	Exploration of hydroxymethylation in Kagami-Ogata syndrome caused by hypermethylation of imprinting control regions	26322139	no	0	20	20	blood;brain	5	blood, brain	Kagami-Ogata syndrome	cases and controls, pooled controls
GSE103413	Mining novel candidate imprinted genes using genome-wide methylation screening and literature review	NA	no	3.03	64	66	blood;brain;liver	50	leukocyte, blood, brain, frontal cortex, liver, breast, melanocyte, chorionic villus	normal phenotype
GSE74193	Mapping DNA methylation across development, genotype, and schizophrenia in the human frontal cortex	26619358	no	3.58	647	671	brain	515	brain, prefrontal cortex	psychiatric, schizophrenic	cases and controls, samples across lifespan
GSE69502	Profiling placental and fetal DNA methylation in human neural tube defects	26889207	no	3.39	171	177	brain	5	placental chorionic villi, chorion, kidney, spinal cord	spina bifida, anencephaly	fetal samples
GSE94368;GSE94326	Comprehensive evaluation of genome-wide 5-hydroxymethylcytosine profiling approaches in human DNA	28428825	no	12.5	7	8	brain	1	brain	hydroxymethylation, methodology	adult samples
GSE66351	DNA methylation profiling of neuron and glia for the dissection of cell type, age and Alzheimer’s disease-specific changes in the human brain	30045751	no	4.23	181	189	brain	51	neuron, glial, sorted cells, brain, prefrontal cortex	alzheimer's disease	cases and controls
GSE67419	Epigenome Analysis of Post-Mortem Human Temporal Pole Brain Tissue	NA	no	0	24	24	brain	23	brain, temporal pole region	psychiatric conditions	cases and controls
GSE80261	DNA methylation signature of human fetal alcohol spectrum disorder	27358653	no	4.67	204	214	buccal	201	buccal epithelial cell, buccal, epithelium	fetal alcohol spectrum	child samples, cases and controls
GSE109042	DNA methylation as a predictor of fetal alcohol spectrum disorder	29344313	no	13.21	46	53	buccal	43	buccal epithelium, epithelium, buccal	fetal alcohol syndrome, FAS	child samples, young adult samples, cases and controls
GSE67485;GSE67477	Global DNA methylation landscape reveals roles of DNA methylation involved in the regulation of drug metabolizing enzyme	NA	no	0	7	7	liver	1	liver	aging, normal phenotype	adult samples, fetal samples
GSE107039;GSE107038	Epigenetic and transcriptomic signature of aging in human liver	29554203	no	5	38	40	liver	38	liver	normal phenotype	cross-sectional
GSE61446;GSE61454	Epigenome analysis of the human liver	25282492	no	40.3	40	67	liver	40	liver	severe obesity, obesity, obesity treatment, bariatric surgery, intervention	severely obese individuals
GSE65058;GSE65057	Altered DNA methylation of glycolytic and lipogenic genes in liver from obese and type 2 diabetic patients	26977391	no	8.7	21	23	liver	21	liver	obesity, type 2 diabetes, diabetes	cases and controls
GSE79064	DNA methylation profiling in human Huntington's Disease brain	26953320	no	0	17	17	liver	1	brain, liver, cortex	huntington's disease	cases and controls, matched samples
GSE109446	Nasal DNA methylation is associated with childhood asthma	29692198	no	1.72	57	58	nasal	57	nasal	asthma	child samples
GSE65163;GSE65205	The Nasal Methylome and Childhood Atopic Asthma	27745942	no	4.23	68	71	nasal	68	nasal epithelia, epithelium, nasal	asthma	cases and controls, child samples
GSE101641	F508del homozygous cystic fibrosis patients and healthy controls	30052057	no	4.17	46	48	nasal	46	nasal epithelia, epithelium, nasal	cystic fibrosis	cases and controls
GSE104087	Nasal DNA methylation differentiates corticosteroid treatment response in pediatric asthma: A pilot study	29028809	no	0	40	40	nasal	20	nasal	asthma, steroid treatment	serial samples, cases
GSE114753	Cigarette smoking significantly alters sperm DNA methylation patterns	28950428	no	5.16	147	155	sperm	147	sperm, enriched cells	smoking exposure	cases and controls
GSE102970	Preconception Urinary Phthalate Concentrations and Sperm DNA Methylation Profiles among Men Undergoing IVF Treatment: A Cross-Sectional Study	29024969	no	36.17	30	47	sperm	25	sperm	in vitro fertilization, IVF, pthalate concentration, pthalate	male
GSE126017	Epigenomic analysis of sperm cells from patients with psoriatic arthritis, psoriasis without arthritis, and healthy controls	30779748	no	3.85	50	52	sperm	49	sperm	psoriasis, arthritis	cases and controls
GSE108058	Somatic cell contamination in sperm human DNA methylatoin studies	29509528	no	10	9	10	sperm	9	sperm, somatic cells	somatic cell contamination, contamination, methodology	male
